# Comprehensive evaluation and practical guideline of gating methods for high-dimensional cytometry data: manual gating, unsupervised clustering, and auto-gating

**DOI:** 10.1101/2024.08.12.607667

**Authors:** Peng Liu, Yuchen Pan, Hung-Ching Chang, Yusi Fang, Xiangning Xue, Jian Zou, Jessica M. Toothaker, Oluwabunmi Olaloye, Eduardo Gonzalez Santiago, Black McCourt, Vanessa Mitsialis, Pietro Presicce, Suhas G. Kallapur, Scott B. Snapper, Jia-Jun Liu, George C. Tseng, Liza Konnikova, Silvia Liu

## Abstract

Cytometry is an advanced technique for simultaneously identifying and quantifying many cell surface and intracellular proteins at a single-cell resolution. Analyzing high-dimensional cytometry data involves identifying and quantifying cell populations based on their marker expressions. This study provided a quantitative review and comparison of various ways to phenotype cellular populations within the cytometry data, including manual gating, unsupervised clustering, and supervised auto-gating. Six datasets from diverse species and sample types were included in the study, and manual gating with two hierarchical layers was used as the truth for evaluation. For manual gating, results from five researchers were compared to illustrate the gating consistency among different raters. For unsupervised clustering, 22 tools were quantitatively compared in terms of accuracy with the truth and computing cost. While no method outperformed all others, several tools, including PAC-MAN, CCAST, FlowSOM, flowClust, and DEPECHE, generally demonstrated strong performance. For supervised auto-gating methods, four algorithms were evaluated, where DeepCyTOF and CyTOF Linear Classifier performed the best. We further provided practical recommendations on prioritizing gating methods based on different application scenarios. This study offers comprehensive insights for biologists to understand diverse gating methods and choose the best-suited ones for their applications.
