## Supplementary Tables for "Comprehensive evaluation and practical guideline of gating methods for high-dimensional cytometry data: manual gating, unsupervised clustering, and auto-gating"

### Sheet: S1
Supplementary Table 1: Comparison between published review paper and our study
	Published review paper in general	This review paper
Dataset	Limted species and tissues	Multiple species and tissues; Both in-house and public data
True cell population	One set of manual gating as truth	Two hierarchical layers of truth
Manual gating	Only one rater	Comparing 5 raters from 3 labs
Clustering tools	Limited number of tools	Evaluation of 22 tools out of 32
Supervised tools	No or limited number of tools	Evaluation of 6 auto-gating tools and quantitatively compare 4 tools
Population visualization	Limited	tSNE, UMAP, heatmap, etc
Evaluation method	F-measure	Internal and external measurements (F-measure, ARI, kappa index)
Time benchmark	No benchmarking or evaluation only on full dataset	Evaluation of the computing cost on gradient number of cells
Rare population	No evaluation or limited rare populations	Evaluation of two representative rare populations
Overall evaluation	Providing summary table showing tools performance on each sample	Providing summary tables, figures, sum rankings and overall suggestions

### Sheet: S2
Supplementary Table 2: Number of cells per cell population
Human PBMC
Layer	Cell population		Full-sample				Down-sample
	ID	Description	Fresh_Tcell-	Fresh_Tcell+	Frozen_Tcell-	Frozen_Tcell+	Fresh_Tcell-	Fresh_Tcell+	Frozen_Tcell-	Frozen_Tcell+
Layer 1	0	Other	3918	4696	2336	2021	396	576	548	449
	1	CD14- innate	15514	12261	10119	17026	1607	1456	2240	3910
	2	CD38- B cells	12769	7745	28320	5542	1364	898	6341	1252
	3	Monocytes	28241	25570	25903	1301	3010	2944	5661	301
	4	NKT cells	4944	19957	12025	9579	508	2316	2666	2155
	5	CD4 T cells	61147	43549	2990	19272	6420	5061	620	4484
	6	CD8 T cells	60199	56302	4701	31896	6276	6611	1050	7256
	7	CD38+ B cells	4199	1217	3988	822	419	138	874	193
Layer 2	0	Other	3918	4696	2336	2021	396	576	548	449
	1	CD14- HLADR- innate	11944	8534	6761	13179	1248	990	1470	3026
	2	CD38- B cells	12769	7745	28320	5542	1364	898	6341	1252
	3	CD4 central memory T cells	14492	7922	6399	5687	1441	898	1382	1359
	4	CD4 effector memory T cells	9897	31617	385	12521	1019	3706	90	2808
	5	CD4 effector T cells	3006	10747	3358	6767	317	1303	770	1536
	6	CD4 naive T cells	32804	6016	4050	6921	3499	704	866	1553
	7	CD8 central memory T cells	1189	371	1533	186	137	53	322	28
	8	CD8 effector memory T cells	9785	15590	1341	3263	1047	1780	287	758
	9	CD8 effector T cells	19403	25178	6702	14881	2060	2946	1496	3472
	10	CD8 naive T cells	30770	2410	2990	942	3176	282	620	226
	11	DCs	3570	3727	14113	3847	359	466	3126	884
	12	Monocytes	28241	25570	3405	1301	3010	2944	758	301
	13	NKT	4944	19957	4701	9579	508	2316	1050	2155
	14	CD38+ B cells	4199	1217	3988	822	419	138	874	193
Rare population	1	ILCs	1137	1450	505	618	115	186	117	143
	2	Tregs	5071	2688	1087	1110	479	335	226	233
Rhesus PBMC
Layer	Cell population		Full-sample
	ID	Description	Pooled_6 sample
Layer 1	0	Other	75
	1	CD14- innate	724
	2	Monocytes	207
	3	NKT cells	113
	4	CD8 T cells	29
	5	CD4 T cells	77
	6	CD38+ B cells	27
Layer 2	0	Other	78
	1	DCs	298
	2	Monocytes	207
	3	NKT	113
	4	CD14- HLADR- innate	423
	5	CD8 central memory T cells	2
	6	CD8 effector memory T cells	10
	7	CD8 effector T cells	11
	8	CD8 naive T cells	6
	9	CD4 central memory T cells	23
	10	CD4 effector memory T cells	26
	11	CD4 effector cells	19
	12	CD4 naive T cells	9
	13	CD38+ B cells	27
Human Villi
Layer	Cell population		Full-sample	Full-sample	Full-sample
	ID	Description	ID_1042	ID_1130	Pooled_12_sample
Layer 1	0	Other	312	177	871
	1	CD14- innate	1272	1175	16962
	2	Monocytes	1219	2100	9226
	3	NKT cells	36	30	413
	4	CD38- B cells	100	32	2061
	5	CD8 T cells	2462	1847	7953
	6	CD4 T cells	1897	1099	4552
	7	CD38+ B cells	36	25	376
Layer 2	0	Other	371	195	1006
	1	CD4 central memory T cells	1754	992	3461
	2	CD4 effector T cells	1	0	47
	3	CD4 effector memory T cells	36	74	704
	4	CD4 naive T cells	102	33	330
	5	CD8 central memory T cells	3079	1669	6302
	6	CD8 effector T cells	6	3	184
	7	CD8 effector memory T cells	113	102	854
	8	CD8 naive T cells	210	57	519
	9	DCs	262	256	5819
	10	Monocytes	1219	2100	9226
	11	NKT cells	36	30	413
	12	CD38- B cells	100	32	2061
	13	CD14- HLADR- innate	1009	917	11112
	14	CD38+ B cells	36	25	376
Rhesus Villi
Layer	Cell population		Full-sample			Down-sample
	ID	Description	ID430	ID437	Pooled_14_sample	ID430	Pooled_14_sample
Layer 1	0	Other	311	614	2470	108	154
	1	CD14- innate	59853	49362	255368	17103	14728
	2	Monocytes	5771	7567	49001	1617	2775
	3	NKT cells	355	1341	6493	104	384
	4	CD38- B cells	2788	5833	25560	784	1546
	5	CD8 T cells	420	315	1942	106	119
	6	CD4 T cells	232	1565	4115	65	238
	7	CD38+ B cells	440	129	937	113	56
Layer 2	0	Other	323	620	2501	113	155
	1	CD4 central memory T cells	103	1314	3242	32	190
	2	CD4 effector T cells	7	2	14	2	0
	3	CD4 effector memory T cells	113	246	752	27	42
	4	CD4 naive T cells	9	3	106	4	6
	5	CD8c central memory T cells	197	137	834	50	48
	6	CD8 effector T cells	12	0	16	1	0
	7	CD8 effector memory T cells	174	172	1018	39	66
	8	CD8 naive T cells	26	0	45	11	4
	9	DCs	15840	12207	76018	4511	4400
	10	Monocytes	5771	7567	49001	1617	2775
	11	NKT cells	355	1341	6493	104	384
	12	CD38- B cells	2788	5833	25561	784	1546
	13	CD14- HLADR- innate	44012	37155	179348	12592	10328
	14	CD38+ B cells	440	129	937	113	56
Human bone marrow, Set 1
Layer	Cell population			Full-sample	Down-sample
	ID	Description	Note	H1	H1
Layer 1	1	B cells	Including Immature B, Mature CD38lo B, Mature CD38mid B, Plasma cell, and Pre-B I and II	10608	2595
	2	DCs	Plasmacytoid DC	293	73
	3	Erythroblasts		12030	2943
	4	Megakaryocytes		3684	901
	5	Myeloid cells	Including CD11b- Monocyte, CD11bhi Monocyte, CD11bmid Monocyte, and Myelocyte	11994	2935
	6	NK cells		3864	945
	7	Stem cells	Including MEP and GMP and CMP, and MPP and HSC	933	228
	8	T cells	Including Mature CD4+ T, Mature CD8+ T, Naive CD4+ T, and Naive CD8+ T	38336	9380
Layer 2	1	CD11b- Monocyte		912	109
	2	CD11bhi Monocyte		6779	812
	3	CD11bmid Monocyte		1278	153
	4	Erythroblast		12030	1440
	5	Immature B		502	60
	6	Mature CD38lo B		7796	933
	7	Mature CD38mid B		608	73
	8	Mature CD4+ T		13964	1672
	9	Mature CD8+ T		7821	936
	10	Megakaryocyte		3684	441
	11	MEP and GMP and CMP	Including MEP, GMP and CMP	520	62
	12	MPP and HSC	Including MPP and HSC	413	49
	13	Myelocyte		3025	362
	14	Naive CD4+ T		6987	837
	15	Naive CD8+ T		9564	1145
	16	NK		3864	463
	17	NotGated		85297	10213
	18	Plasma cell		468	56
	19	Plasmacytoid DC		293	35
	20	Pre-B I and II	Including Pre-B I and Pre-B II	1234	149
Human bone marrow, Set2
Layer	Cell population			Full-sample		Down-sample
	ID	Description	Note	H1	H2	H1	H2
Layer 1	1	B cells	Mature B cells	12320	4200	3421	2682
	2	Basophils		946	261	263	167
	3	DCs	pDCs	658	580	184	370
	4	Monocytes		16111	4988	4474	3185
	5	NK cells	Including CD16- NK cells, and CD16+ NK cells	4380	1773	1216	1132
	6	Stem cells	HSP	2914	1601	809	1022
	7	T cells	Including CD4 T cells, CD8 T cells, and Pre B cells	34688	17921	9633	11442
Layer 2	1	Basophils		946	261	263	167
	2	CD16- NK cells		2602	1303	723	832
	3	CD16+ NK cells		1778	470	494	300
	4	CD4 T cells		18131	8235	5035	5258
	5	CD8 T cells		13205	6903	3667	4407
	6	HSP	Including CD34+CD38+CD123- HSPCs, CD34+CD38+CD123+ HSPCs and CD34+CD38lo HSCs	2914	1601	809	1022
	7	Mature B cells		12320	4200	3421	2682
	8	Monocytes		16111	4988	4474	3185
	9	pDCs		658	580	183	370
	10	Pre B cells		3352	2783	931	1777
Mouse bone marrow
Layer	Cell population			Full-sample			Down-sample
	ID	Description	Note	S01	S02	Pooled_10_sample	Pooled_10_sample
Layer 1	1	B cells	Including B-cell Frac A-C (pro-B cells), IgD- IgMpos B cells, IgDpos IgMpos B cells, IgM- IgD- B-cells, and Plasma Cells	13783	21246	191113	7431
	2	DCs	Including mDCs, and pDCs	3090	2660	27505	1069
	3	Granulocytes	Including Basophils, and Eosinophils	5465	6642	57562	2238
	4	Monocytes	Including Classical Monocytes, Intermediate Monocytes, Macrophages, and Non-Classical Monocytes	26867	21112	192575	7488
	5	NK cells		189	282	3324	129
	6	Stem cells	Including CLP, CMP, GMP, HSC, MEP, and MPP	1579	1678	15316	596
	7	T cells	Including CD4 T cells, CD8 T cells, gd T cells, and NKT cells	2200	2759	26991	1049
Layer 2	1	B-cell Frac A-C (pro-B cells)		266	473	4241	165
	2	Basophils		292	409	4067	158
	3	CD4 T cells		406	526	5646	220
	4	CD8 T cells		798	1248	12479	485
	5	Classical Monocytes		13607	12083	99356	3863
	6	CLP		59	56	480	19
	7	CMP		197	203	2041	79
	8	Eosinophils		5173	6233	53495	2080
	9	gd T cells		35	38	387	15
	10	GMP		703	722	6068	236
	11	HSC		3	2	29	2
	12	IgD- IgMpos B cells		3508	4841	49717	1933
	13	IgDpos IgMpos B cells		8768	13919	114412	4448
	14	IgM- IgD- B-cells		1123	1850	21137	822
	15	Intermediate Monocytes		12045	7827	82384	3203
	16	Macrophages		199	178	2980	116
	17	mDCs		116	118	1084	42
	18	MEP		420	566	5469	213
	19	MPP		197	129	1229	48
	20	NK cells		189	282	3324	129
	21	NKT cells		961	947	8479	330
	22	Non-Classical Monocytes		1016	1024	7855	305
	23	pDCs		2974	2542	26421	1027
	24	Plasma Cells		118	163	1606	62

### Sheet: S3
Supplementary Table 3: Marker table
Marker		Human PBMC
Label	Target	Layer 1	Layer 2	Rare population
Y89Di	CD45
Rh103Di	Viability
In115Di	CD44
Sn120Di	120Sn
I127Di	127I
Xe131Di	131Xe
Cs133Di	133Cs
Ba138Di	138Ba
La139Di	CD62L
Ce140Di	Beads
Pr141Di	ckit
Nd142Di	CD19	Y	Y	Y
Nd143Di	HLA-DR		Y	Y
Nd144Di	CD39
Nd145Di	IL-23
Nd146Di	CD8a	Y	Y	Y
Sm147Di	CD45RO
Nd148Di	CD14	Y	Y	Y
Sm149Di	CD25			Y
Nd150Di	IL-22
Eu151Di	CD49b
Sm152Di	CD152_CTLA-4
Eu153Di	CD45RA		Y	Y
Sm154Di	CD38	Y	Y	Y
Gd155Di	ICOS
Gd156Di	CCR4
Gd157Di	157Gd
Gd158Di	CD3	Y	Y	Y
Tb159Di	CCR7_CD197		Y	Y
Gd160Di	INFg
Dy161Di	AHR
Dy162Di	IL-1b
Dy163Di	CD183_CXCR3
Dy164Di	CD161
Ho165Di	FoxP3			Y
Er166Di	GATA-3
Er167Di	LAG3
Er168Di	CCR6
Tm169Di	IL-17a
Er170Di	RORgt
Yb171Di	CD127			Y
Yb172Di	IL-21
Yb173Di	CD335
Yb174Di	CD4	Y	Y	Y
Lu175Di	Tbet
Yb176Di	IL-10
BCKG190Di	190BCKG
Ir191Di	DNA1
Ir193Di	DNA2
Pt195Di	Viabilty
Pb208Di	208Pb
Bi209Di	209Bi
Marker		Rhesus PBMC
Label	Target	Layer 1	Layer 2
Nd142Di	CD19	Y	Y
Nd143Di	HLA-DR		Y
Nd146Di	CD8a	Y	Y
Sm152Di	CD14	Y	Y
Eu153Di	CD45RA		Y
Sm154Di	CD38	Y	Y
Tb159Di	CCR7_CD197		Y
Yb174Di	CD4	Y	Y
Bi209Di	CD3	Y	Y
Marker		Human Villi
Label	Target	Layer 1	Layer 2
Nd142Di	CD19	Y	Y
Nd143Di	HLA-DR		Y
Nd146Di	CD8a	Y	Y
Nd150Di	CD38	Y	Y
Sm152Di	CD14	Y	Y
Eu153Di	CD45RA		Y
Gd158Di	CD3	Y	Y
Er170Di	CCR7		Y
Yb174Di	CD4	Y	Y
Marker		Rhesus Villi
Label	Target	Layer 1	Layer 2
Nd142Di	CD19	Y	Y
Nd143Di	HLA-DR		Y
Nd146Di	CD8a	Y	Y
Sm152Di	CD14	Y	Y
Eu153Di	CD45RA		Y
Sm154Di	CD38	Y	Y
Tb159Di	CCR7_CD197		Y
Yb174Di	CD4	Y	Y
Bi209Di	CD3	Y	Y
Marker		Human bone marrow, Set1
Label	Target	Set1.H1
	CD45	Y
	CD45RA	Y
	CD19	Y
	CD11b	Y
	CD4	Y
	CD8	Y
	CD34	Y
	CD20	Y
	CD33	Y
	CD123	Y
	CD38	Y
	CD90	Y
	CD3	Y
Marker		Human bone marrow, Set2
Label	Target	Set2.H1	Set2.H2
La139Di	CD45RA	Y	Y
Pr141Di	CD133	Y	Y
Nd142Di	CD19	Y	Y
Nd143Di	CD22	Y	Y
Nd144Di	CD11b	Y	Y
Nd145Di	CD4	Y	Y
Nd146Di	CD8	Y	Y
Nd148Di	CD34	Y	Y
Nd150Di	Flt3	Y	Y
Sm147Di	CD20	Y	Y
Sm149Di	CXCR4	Y	Y
Sm152Di	CD235ab	Y	Y
Sm154Di	CD45	Y	Y
Eu151Di	CD123	Y	Y
Eu153Di	CD321	Y	Y
Gd156Di	CD14	Y	Y
Gd158Di	CD33	Y	Y
Gd160Di	CD47	Y	Y
Tb159Di	CD11c	Y	Y
Dy162Di	CD7	Y	Y
Dy164Di	CD15	Y	Y
Ho165Di	CD16	Y	Y
Er166Di	CD44	Y	Y
Er167Di	CD38	Y	Y
Er168Di	CD13	Y	Y
Er170Di	CD3	Y	Y
Tm169Di	CD61	Y	Y
Yb171Di	CD117	Y	Y
Yb172Di	CD49d	Y	Y
Yb174Di	HLA-DR	Y	Y
Yb176Di	CD64	Y	Y
Lu175Di	CD41	Y	Y
Marker		Mouse bone marrow
Label	Target	All samples
In113Di	Ter119	Y
In115Di	CD45.2	Y
La139Di	Ly9G	Y
Pr141Di	IgD	Y
Nd142Di	CD11c	Y
Nd143Di	F4/80	Y
Nd144Di	CD3	Y
Nd145Di	NKp46	Y
Nd146Di	CD23	Y
Nd148Di	CD115	Y
Nd150Di	120g8	Y
Sm147Di	CD34	Y
Sm149Di	CD19	Y
Sm152Di	Ly6C	Y
Sm154Di	CD11b	Y
Eu151Di	CD8	Y
Eu153Di	CD4	Y
Gd155Di	CD27	Y
Gd156Di	CD16/32	Y
Gd157Di	SiglecF	Y
Gd158Di	Foxp3	Y
Gd160Di	CD5	Y
Tb159Di	B220	Y
Dy161Di	FceR1a	Y
Dy162Di	TCRgd	Y
Dy163Di	CCR7	Y
Dy164Di	Sca1	Y
Ho165Di	CD49b	Y
Er166Di	cKit	Y
Er167Di	CD150	Y
Er168Di	CD25	Y
Er170Di	CD43	Y
Tm169Di	TCRb	Y
Yb171Di	CD64	Y
Yb172Di	CD138	Y
Yb173Di	CD103	Y
Yb174Di	IgM	Y
Yb176Di	MHCII	Y
Lu175Di	CD44	Y

### Sheet: S4
Supplementary Table 4: Manual gating details for the five raters
Supplementary Table 4A: Manual gating by LK
Population Name	Cell Number	% of Total	% of Parent
Ungated	94503
DNA+	55974	0.5923	59.23% of Ungated
Singlets	54840	0.5803	97.97% of DNA+
no Beads	54750	0.5793	99.84% of Singlets
CD45+	26449	0.2799	48.31% of no Beads
CD19+	2941	0.0311	11.12% of CD45+
transitional B-cells (CD38+CD19+)	255	0.0027	8.67% of CD19+
CD3-CD19-	8660	0.0916	32.74% of CD45+
monocytes (CD14+)	877	0.0093	10.13% of CD3-CD19-
CD3- CD19-CD14-	7702	0.0815	88.94% of CD3-CD19-
DCs (HLA-DR+/CD14-CD19-CD3-)	6660	0.0705	86.47% of CD3- CD19-CD14-
CD3	13997	0.1481	52.92% of CD45+
NKT cells	2898	0.0307	20.7% of CD3
CD8	1821	0.0193	13.01% of CD3
LUQ:CD45ra+/ccr7- or effector T-cells;RUQ:CD45RA	1208	0.0128	66.34% of CD8
LUQ:CD45ra+/ccr7- or effector T-cells;RUQ:CD45RA	82	0.0009	4.5% of CD8
LUQ:CD45ra+/ccr7- or effector T-cells;RUQ:CD45RA	447	0.0047	24.55% of CD8
LUQ:CD45ra+/ccr7- or effector T-cells;RUQ:CD45RA	84	0.0009	4.61% of CD8
CD4	8981	0.095	64.16% of CD3
Effector T-cells (CD25-/CD127+)	1	0	0.01% of CD4
FoxP3+ T-cells	248	0.0026	2.76% of CD4
GATA-3+ T-cells	7	0.0001	0.08% of CD4
IL10	47	0.0005	0.52% of CD4
IL17a	8	0.0001	0.09% of CD4
IL1b	103	0.0011	1.15% of CD4
IL21	18	0.0002	0.2% of CD4
IL22	7	0.0001	0.08% of CD4
IL23+	5	0.0001	0.06% of CD4
INFg	3	0	0.03% of CD4
LUQ:CD45ra+/ccr7- or effector T-cells;RUQ:CD45RA	7038	0.0745	78.37% of CD4
LUQ:CD45ra+/ccr7- or effector T-cells;RUQ:CD45RA	1449	0.0153	16.13% of CD4
LUQ:CD45ra+/ccr7- or effector T-cells;RUQ:CD45RA	122	0.0013	1.36% of CD4
LUQ:CD45ra+/ccr7- or effector T-cells;RUQ:CD45RA	372	0.0039	4.14% of CD4
LUQ:CXCR+/CCR6-Th1;RUQ:CXCR3+/CCR6+Th1/17	6505	0.0688	72.43% of CD4
LUQ:CXCR+/CCR6-Th1;RUQ:CXCR3+/CCR6+Th1/17	901	0.0095	10.03% of CD4
LUQ:CXCR+/CCR6-Th1;RUQ:CXCR3+/CCR6+Th1/17	1251	0.0132	13.93% of CD4
LUQ:CXCR+/CCR6-Th1;RUQ:CXCR3+/CCR6+Th1/17	324	0.0034	3.61% of CD4
RoRgt+ t-cells	23	0.0002	0.26% of CD4
Tbet+ t-cells	13	0.0001	0.14% of CD4
Tregs (CD25+/CD127low)	1116	0.0118	12.43% of CD4
activated Tregs (HLA-DR+/CD25+)	1098	0.0116	98.39% of Tregs (CD25+/CD127low)
memory tregs (CD45ro+/cd25+)	734	0.0078	65.77% of Tregs (CD25+/CD127low)
naive Tregs (CD45RO-/CD25+)	390	0.0041	34.95% of Tregs (CD25+/CD127low)
non-activated Tregs (HLA-dr-CD25+)	18	0.0002	1.61% of Tregs (CD25+/CD127low)
Supplementary Table 4B: Manual gating by JT
Population Name	Cell Number	% of Total	% of Parent
Ungated	94503
B cells	5886	0.0623	6.23% of Ungated
DNA+	75836	0.8025	80.25% of Ungated
singlets	74853	0.7921	98.7% of DNA+
live cells	74849	0.792	99.99% of singlets
no beads	74651	0.7899	99.74% of live cells
CD45+	23572	0.2494	31.58% of no beads
Innate Cells (CD3- CD19-)	9377	0.0992	39.78% of CD45+
Macrophages/ Monocytes (CD3- CD14+)	426	0.0045	1.81% of CD45+
CD3- CD14-	12946	0.137	54.92% of CD45+
DCs (CD14- CD19 -HLA-DR+)	5188	0.0549	40.07% of CD3- CD14-
B cells (CD19+ HLA-DR+)	2712	0.0287	20.95% of CD3- CD14-
CD38+ B cells	193	0.002	7.12% of B cells (CD19+ HLA-DR+)
CD3- CD14- CD19- HLA-DR-	2456	0.026	18.97% of CD3- CD14-
ILCs (lin- HLA-DR- CD127+)	0
NK cells (lin- HLA-DR- CD127- CD335+)	19	0.0002	0.77% of CD3- CD14- CD19- HLA-DRT
cells	10383	0.1099	44.05% of CD45+
CD4/ CD8 T cells LL	2658	0.0281	25.6% of T cells
CD4/ CD8 T cells UR	173	0.0018	1.67% of T cells
CD4/ CD8 T cells LR	1285	0.0136	12.38% of T cells
Central memory CD8	100	0.0011	7.78% of CD4/ CD8 T cells LR
effector CD8	376	0.004	29.26% of CD4/ CD8 T cells LR
Effector Memory CD8	691	0.0073	53.77% of CD4/ CD8 T cells LR
Naive CD8	109	0.0012	8.48% of CD4/ CD8 T cells LR
CD4/ CD8 T cells UL	6267	0.0663	60.36% of T cells
Activated T cells	2256	0.0239	36% of CD4/ CD8 T cells UL
CCR7/ CD45RA CD4 gate LL	3449	0.0365	55.03% of CD4/ CD8 T cells UL
CCR7/ CD45RA CD4 gate LR	133	0.0014	2.12% of CD4/ CD8 T cells UL
CCR7/ CD45RA CD4 gate UL	2002	0.0212	31.95% of CD4/ CD8 T cells UL
CCR7/ CD45RA CD4 gate UR	683	0.0072	10.9% of CD4/ CD8 T cells UL
Central memory CD4	1642	0.0174	26.2% of CD4/ CD8 T cells UL
effector CD4	312	0.0033	4.98% of CD4/ CD8 T cells UL
Effector memory CD4	3571	0.0378	56.98% of CD4/ CD8 T cells UL
Naive CD4	764	0.0081	12.19% of CD4/ CD8 T cells UL
TH1/ TH17 gates LR	392	0.0041	6.25% of CD4/ CD8 T cells UL
TH1/ TH17 gates UL	973	0.0103	15.53% of CD4/ CD8 T cells UL
TH1/ TH17 gates UR	169	0.0018	2.7% of CD4/ CD8 T cells UL
TH1/ TH17 gates LL	4733	0.0501	75.52% of CD4/ CD8 T cells UL
TH2	143	0.0015	3.02% of TH1/ TH17 gates LL
CD4+ CD25+ Foxp3+	102	0.0011	1.63% of CD4/ CD8 T cells UL
T regs (CD4+ CD25+ FoxP3+ CD127lo	102	0.0011	100% of CD4+ CD25+ Foxp3+
memory T tregs (CD45RO+)	65	0.0007	63.73% of T regs (CD4+ CD25+ FoxP3+ CD127lo
Naive T regs (CD45RO-)	32	0.0003	31.37% of T regs (CD4+ CD25+ FoxP3+ CD127lo
Supplementary Table 4C: Manual gating by OO
Population Name	Cell Number	% of Total	% of Parent
Ungated
dna+	84337	0.8924	89.24% of Ungated
singlets	81987	0.8676	97.21% of dna+
live	81982	0.8675	99.99% of singlets
no beads	81628	0.8638	99.57% of live
CD45+	33115	0.3504	40.57% of no beads
CD3-/CD19+ B-cells	7247	0.0767	21.88% of CD45+
CD38+ B-Cell	4185	0.0443	57.75% of CD3-/CD19+ B-cells
CD3-/CD19- innate cells	6145	0.065	18.56% of CD45+
lin-/CD14+	912	0.0097	14.84% of CD3-/CD19- innate cells
lin-/Cd14-	5233	0.0554	85.16% of CD3-/CD19- innate cells
DC (HLA-DR+/CD14-)	1672	0.0177	31.95% of lin-/Cd14-
CD3+/CD19- T-cells	15970	0.169	48.23% of CD45+
DNT Cells	1857	0.0197	11.63% of CD3+/CD19- T-cells
Tc Cells CD8+ (CD3+/CD19- T-cells)	2133	0.0226	13.36% of CD3+/CD19- T-cells
Central Memory CD8+	427	0.0045	20.02% of Tc Cells CD8+ (CD3+/CD19- T-cells)
Effector CD8+	531	0.0056	24.89% of Tc Cells CD8+ (CD3+/CD19- T-cells)
Effector Memory CD8+	793	0.0084	37.18% of Tc Cells CD8+ (CD3+/CD19- T-cells)
Naive CD8+	451	0.0048	21.14% of Tc Cells CD8+ (CD3+/CD19- T-cells)
Th T Cells CD4+	11425	0.1209	71.54% of CD3+/CD19- T-cells
activated CD4+	11226	0.1188	98.26% of Th T Cells CD4+
activated CD8+	11206	0.1186	98.08% of Th T Cells CD4+
Central memory CD4+	5183	0.0548	45.37% of Th T Cells CD4+
Effector CD4+	654	0.0069	5.72% of Th T Cells CD4
Effector Memory CD4+	3677	0.0389	32.18% of Th T Cells CD4+
Naive CD4+	2214	0.0234	19.38% of Th T Cells CD4+
Th 1/17	2286	0.0242	20.01% of Th T Cells CD4+
Th1	4466	0.0473	39.09% of Th T Cells CD4+
Th17	865	0.0092	7.57% of Th T Cells CD4+
Th2	3170	0.0335	27.75% of Th T Cells CD4+
Supplementary Table 4D: Manual gating by SS
Population Name	Cell Number	% of Total	% of Parent
Ungated	94503
DNA+	80804	0.855	85.5% of Ungated
single cells	80799	0.855	99.99% of DNA+
no beads	80638	0.8533	99.8% of single cells
live cells	80635	0.8533	100% of no beads
CD45+	31255	0.3307	38.76% of live cells
CD19+	3232	0.0342	10.34% of CD45+
CD38+ B cell	1863	0.0197	57.64% of CD19+
CD3-/CD19-	8376	0.0886	26.8% of CD45+
monocytes	1731	0.0183	20.67% of CD3-/CD19-
CD14-	6591	0.0697	78.69% of CD3-/CD19-
DCs	6489	0.0687	98.45% of CD14-
ILCs	0	0
potential NK	6591	0.0697	100% of CD14-
CD3+	18715	0.198	59.88% of CD45+
DNT	2740	0.029	14.64% of CD3+
CD8+	2693	0.0285	14.39% of CD3+
CD8 activated T cells	691	0.0073	25.66% of CD8+
CD8 naive/memory T cells CM	305	0.0032	11.33% of CD8+
CD8 naive/memory T cells effector	583	0.0062	21.65% of CD8+
CD8 naive/memory T cells EM	1526	0.0161	56.67% of CD8+
CD8 naive/memory T cells naïve	279	0.003	10.36% of CD8+
CD4+	12662	0.134	67.66% of CD3+
CD4 activated T cells	4896	0.0518	38.67% of CD4+
CD4 naive/memory T cells CM	3714	0.0393	29.33% of CD4+
CD4 naive/memory T cells effector	273	0.0029	2.16% of CD4+
CD4 naive/memory T cells EM	7639	0.0808	60.33% of CD4+
CD4 naive/memory T cells naive	1036	0.011	8.18% of CD4+
Th subsets Th1	3188	0.0337	25.18% of CD4+
Th subsets Th1/17	933	0.0099	7.37% of CD4+
Th subsets Th17	1242	0.0131	9.81% of CD4+
Th subsets Th2	7299	0.0772	57.64% of CD4+
Tregs	438	0.0046	3.46% of CD4+
memory Treg	342	0.0036	78.08% of Tregs
Naive Treg	96	0.001	21.92% of Tregs
Supplementary Table 4E: Manual gating by VM
Population Name	Cell Number	% of Total	% of Parent
Ungated	94503
DNA	57628	0.6098	60.98% of Ungated
Singlets	57625	0.6098	99.99% of DNA
No Beads	57522	0.6087	99.82% of Singlets
Viable	57346	0.6068	99.69% of No Beads
CD45	35475	0.3754	61.86% of Viable
CD14+ UR CD14- LR UR	1811	0.0192	5.11% of CD45
CD3+ UR CD3- LR LR	14593	0.1544	41.14% of CD45
B CELLS	3794	0.0401	26% of CD3+ UR CD3- LR LR
CD38+ B CELLS	2768	0.0293	72.96% of B CELLS
INNATE CELLS	10799	0.1143	74% of CD3+ UR CD3- LR LR
CD127+ UR CD127-LR LR	10799	0.1143	100% of INNATE CELLS
CD161+ UR CD161- LR LR	0
CD335+ UR CD335- LR LR	0
CD14+ Innate	1104	0.0117	10.22% of INNATE CELLS
MONOCYTES (CD14+ Innate)	1075	0.0114	97.37% of CD14+ Innate
CD127- INNATE CELLS	10799	0.1143	100% of INNATE CELLS
CD127-CD161+ INNATE CELLS	224	0.0024	2.07% of CD127- INNATE CELLS
NK CELLS	146	0.0015	65.18% of CD127-CD161+ INNATE CELLS
CD14- Innate	9695	0.1026	89.78% of INNATE CELLS
DCs (CD14- Innate)	2769	0.0293	28.56% of CD14- Innate
DCs LR (CD14- Innate)	6926	0.0733	71.44% of CD14- Innate
ILCs	0
CD14+ UR CD14- LR LR	33664	0.3562	94.89% of CD45
CD19+ UR CD19- LR LR	29648	0.3137	88.07% of CD14+ UR CD14- LR LR
T CELLS	19953	0.2111	67.3% of CD19+ UR CD19- LR LR
DNT CELLS	1701	0.018	8.53% of T CELLS
CD8+ T CELLS	2816	0.0298	14.11% of T CELLS
CENTRAL MEMORY CD8+ T CELLS	448	0.0047	15.91% of CD8+ T CELLS
EFFECTOR CD8+ T CELLS	867	0.0092	30.79% of CD8+ T CELLS
EFFECTOR MEMORY CD8+ T CELLS	848	0.009	30.11% of CD8+ T CELLS
NAIVE CD8+ T CELLS	653	0.0069	23.19% of CD8+ T CELLS
HLADR+ CD8+ T CELLS (CD8+ T CELLS)	330	0.0035	11.72% of CD8+ T CELLS
ACTIVATED CD8+ T CELLS	258	0.0027	78.18% of HLADR+ CD8+ T CELLS (CD8+ T CELLS)
CD4+ T CELLS	14832	0.1569	74.33% of T CELLS
CD25-Y CD127-X LL	12128	0.1283	81.77% of CD4+ T CELLS
CD25-Y CD127-X LR	4	0	0.03% of CD4+ T CELLS
CD25-Y CD127-X UR	1	0	0.01% of CD4+ T CELLS
CD49b+ UR CD49b- LR LL	0
CD49b+ UR CD49b- LR LR	11914	0.1261	80.33% of CD4+ T CELLS
CD49b+ UR CD49b- LR UL	0
CENTRAL MEMORY CD4+ T CELLS	5141	0.0544	34.66% of CD4+ T CELLS
EFFECTOR CD4+ T CELLS	1504	0.0159	10.14% of CD4+ T CELLS
EFFECTOR MEMORY CD4+ T CELLS	4588	0.0485	30.93% of CD4+ T CELLS
NAIVE CD4+ T CELLS	3599	0.0381	24.27% of CD4+ T CELLS
CXCR3+ CD4 T CELLS	792	0.0084	5.34% of CD4+ T CELLS
TH1 T CELLS	642	0.0068	81.06% of CXCR3+ CD4 T CELLS
CXCR3+CCR6+ CD4 T CELLS	135	0.0014	17.05% of CXCR3+ CD4 T CELLS
TH1-17 T CELLS	21	0.0002	15.56% of CXCR3+CCR6+ CD4 T CELLS
CD25+CD127- TREGS	2699	0.0286	18.2% of CD4+ T CELLS
FOXP3+ UR FOXP3- LR LR	1827	0.0193	67.69% of CD25+CD127- TREGS
TREGS	849	0.009	31.46% of CD25+CD127- TREGS
MEMORY TREGS	468	0.005	55.12% of TREGS
NAIVE TREGS	381	0.004	44.88% of TREGS
HLA-DR+ CD4+ T CELLS (CD4+ T CELLS)	2144	0.0227	14.46% of CD4+ T CELLS
ACTIVATED CD4 T CELLS	1801	0.0191	84% of HLA-DR+ CD4+ T CELLS (CD4+ T CELLS)
CD38+ UR CD38- LR LL	0
CD38+ UR CD38- LR LR	343	0.0036	16% of HLA-DR+ CD4+ T CELLS (CD4+ T CELLS)
CD38+ UR CD38- LR UL	0
CD49b+ CD4 T Cells	2918	0.0309	19.67% of CD4+ T CELLS
LAG3+ UR LAG3- LR LL	0
LAG3+ UR LAG3- LR LR	2682	0.0284	91.91% of CD49b+ CD4 T Cells
LAG3+ UR LAG3- LR UL	0
LAG3+ CD49b+ CD4 T CELLS	236	0.0025	8.09% of CD49b+ CD4 T Cells
TR1 CELLS	37	0.0004	15.68% of LAG3+ CD49b+ CD4 T CELLS
CXCR3- CD4 T CELLS	14040	0.1486	94.66% of CD4+ T CELLS
CXCR3- CCR6+ CD4 T CELLS	385	0.0041	2.74% of CXCR3- CD4 T CELLS
TH17 CELLS	148	0.0016	38.44% of CXCR3- CCR6+ CD4 T CELLS
CXCR3- CCR6-CD4 T CELLS	13103	0.1387	93.33% of CXCR3- CD4 T CELLS
CCR4-CXCR3-CCR6- CD4 T CELLS	13068	0.1383	99.73% of CXCR3- CCR6-CD4 T CELLS
TH2 CELLS	35	0.0004	0.27% of CXCR3- CCR6-CD4 T CELLS

### Sheet: S5
Supplementary Table 5: Rank and rank-sum for the unsupervised clustering methods.
Supp Table 5A: Ranking based on layer 1 meausred by ARI method
Tool	Human_PBMC_fresh-_1	Human_PBMC_fresh+_1	Human_PBMC_frozen-_1	Human_PBMC_frozen+_1	Rhesus_PBMC_pooled_1	Human_Villi_1042_1	Human_Villi_1130_1	Human_Villi_pooled_1	Rhesus_Villi_430_1	Rhesus_Villi_437_1	Rhesus_Villi_pooled_1	Human_bone_S1_1	Human_bone_S2.1_1	Human_bone_S2.2_1	Mouse_bone_S1_1	Mouse_bone_pooled_1	ranksum	mean_rank	overall_rank
ACCENSE	21	19	21	20	10	5	5	16	14	14	11	20	19	20	20	18	253	15.81	21
CCAST	6	12	9	10	6	3	2	8	8	13	14	7	5	6	11	7	127	7.94	4
ClusterX	7	13	7	7	19	15	20	21	13	16	17	11	17	17	6	9	215	13.44	18
Cytometree	13	6	10	8	2	13	12	1	3	5	1	21	20	21	21	21	178	11.13	10
densityCUT	4	3	5	6	14	15	20	18	21	21	17	2	12	2	7	10	177	11.06	9
DensVM	16	16	16	13	10	6	6	2	17	3	19	13	13	14	13	11	188	11.75	11
DEPECHE	5	2	2	3	9	4	4	5	5	6	5	2	8	8	7	6	81	5.06	1
FLOCK	1	1	1	4	7	18	14	13	18	1	7	5	11	13	11	4	129	8.06	5
flowClust	15	21	17	1	5	2	1	3	4	8	2	8	7	9	1	1	105	6.56	2
FlowGrid	12	5	11	14	21	9	11	9	8	2	9	19	3	1	2	19	155	9.69	7
flowMeans	19	18	18	17	3	8	3	4	7	9	6	15	18	19	19	20	203	12.69	15
flowPeaks	2	7	3	1	19	15	20	19	19	16	17	10	4	18	16	3	189	11.81	12.5
FlowSOM	7	7	6	16	4	10	10	6	2	4	10	1	10	3	18	17	131	8.19	6
immunoClust	20	20	19	19	13	12	13	11	10	10	8	16	15	10	15	15	226	14.13	19
k-means	14	10	8	11	16	21	15	15	6	7	12	9	9	11	5	5	174	10.88	8
PAC-MAN	3	3	4	5	12	11	16	14	1	20	3	4	1	12	4	2	115	7.19	3
PhenoGraph	17	17	20	18	1	7	6	12	15	12	13	12	14	15	9	12	200	12.5	14
Rclusterpp	10	14	12	12	18	20	17	17	11	19	20	6	5	6	11	8	206	12.88	16
SamSPECTRAL	9	9	15	21	17	15	18	20	16	15	15	14	2	4	3	16	209	13.06	17
SPADE	11	11	13	9	8	19	8	7	20	18	21	18	21	16	17	14	231	14.44	20
X-shift	18	15	14	15	15	1	9	10	12	11	4	17	16	5	14	13	189	11.81	12.5
Supp Table 5B: Ranking based on layer 2 meausred by ARI method
Tool	Human_PBMC_fresh-_2	Human_PBMC_fresh+_2	Human_PBMC_frozen-_2	Human_PBMC_frozen+_2	Rhesus_PBMC_pooled_2	Human_Villi_1042_2	Human_Villi_1130_2	Human_Villi_pooled_2	Rhesus_Villi_430_2	Rhesus_Villi_437_2	Rhesus_Villi_pooled_2	Human_bone_S1_2	Human_bone_S2.1_2	Human_bone_S2.2_2	Mouse_bone_S1_2	Mouse_bone_pooled_2	ranksum	mean_rank	overall_rank
ACCENSE	19	20	20	20	14	8	8	17	16	19	17	16	18	14	20	18	264	16.5	21
CCAST	5	7	9	1	4	7	3	3	6	3	4	6	5	6	8	8	85	5.31	1
ClusterX	16	16	13	18	19	18	20	21	18	21	18	5	14	10	15	15	257	16.06	19
Cytometree	18	17	8	14	2	15	10	1	5	3	2	17	21	20	21	20	194	12.13	15
densityCUT	4	6	11	6	19	13	18	19	18	11	21	19	1	21	3	1	191	11.94	14
DensVM	13	7	15	13	11	4	13	3	8	12	11	2	11	8	4	6	141	8.81	6
DEPECHE	10	5	7	3	10	1	1	2	9	13	13	1	2	1	6	5	89	5.56	2
FLOCK	9	11	3	9	7	10	15	9	12	5	7	8	4	4	5	4	122	7.63	5
flowClust	17	15	16	17	1	3	2	5	7	15	6	13	3	19	12	11	162	10.13	8
FlowGrid	12	2	5	12	21	2	6	13	17	1	11	20	16	9	10	21	178	11.13	11
flowMeans	20	19	17	19	8	9	11	11	10	17	9	15	19	17	19	19	239	14.94	18
flowPeaks	6	9	6	6	19	18	20	8	21	9	20	3	15	15	18	10	203	12.69	16
FlowSOM	3	2	2	11	6	5	3	7	1	6	10	12	13	11	10	9	111	6.94	3
immunoClust	21	21	19	21	13	14	12	15	11	16	15	21	17	12	15	16	259	16.19	20
k-means	2	1	21	4	12	20	17	16	2	8	5	10	12	7	13	14	164	10.25	9
PAC-MAN	1	12	1	8	5	12	14	6	14	2	1	11	9	18	2	2	118	7.38	4
PhenoGraph	15	14	17	16	9	6	7	14	15	18	16	8	8	16	1	3	183	11.44	12
Rclusterpp	7	10	10	2	15	21	16	18	4	7	3	6	7	5	9	7	147	9.19	7
SamSPECTRAL	14	13	12	10	17	17	19	20	20	20	18	4	6	3	14	13	220	13.75	17
SPADE	7	4	4	4	3	16	9	12	3	10	8	18	20	13	17	17	165	10.31	10
X-shift	11	18	14	15	16	11	5	10	13	14	14	14	10	2	7	12	186	11.63	13
Supp Table 5C: Ranking based on layer 1 meausred by F-measure method
Tool	Human_PBMC_fresh-_1	Human_PBMC_fresh+_1	Human_PBMC_frozen-_1	Human_PBMC_frozen+_1	Rhesus_PBMC_pooled_1	Human_Villi_1042_1	Human_Villi_1130_1	Human_Villi_pooled_1	Rhesus_Villi_430_1	Rhesus_Villi_437_1	Rhesus_Villi_pooled_1	Human_bone_S1_1	Human_bone_S2.1_1	Human_bone_S2.2_1	Mouse_bone_S1_1	Mouse_bone_pooled_1	ranksum	mean_rank	overall_rank
ACCENSE	20	20	20	19	13	10	12	20	13	17	13	21	19	19	17	13	266	16.63	21
CCAST	5	11	7	12	9	5	3	11	12	18	17	7	7	7	8	7	146	9.13	8
ClusterX	14	16	15	15	20	19	21	21	19	18	19	2	5	6	15	17	242	15.13	19
Cytometree	7	3	5	1	1	3	10	1	3	1	1	20	20	18	21	21	136	8.5	6
densityCUT	5	2	4	4	18	20	19	17	21	21	18	19	21	21	2	5	217	13.56	18
DensVM	16	14	8	9	6	10	12	10	20	10	21	9	2	2	4	3	156	9.75	9
DEPECHE	10	6	9	7	11	9	8	5	4	5	7	12	11	10	10	10	134	8.38	5
FLOCK	1	1	2	3	5	8	12	11	17	4	13	13	14	4	11	6	125	7.81	4
flowClust	15	13	16	14	3	1	1	2	2	9	2	6	6	9	1	1	101	6.31	1
FlowGrid	11	11	11	9	20	6	7	14	9	6	11	14	15	13	14	20	191	11.94	13
flowMeans	19	19	19	18	2	13	5	6	11	11	4	16	16	17	20	19	215	13.44	17
flowPeaks	2	10	1	2	19	20	19	19	18	20	19	4	13	16	18	2	202	12.63	16
FlowSOM	9	14	11	9	4	2	2	4	1	2	8	3	9	11	13	16	118	7.38	2
immunoClust	21	21	21	20	8	12	6	7	6	3	5	17	10	14	12	14	197	12.31	14
k-means	12	4	2	6	15	17	17	15	10	12	10	11	12	12	5	8	168	10.5	11
PAC-MAN	3	5	10	11	10	7	15	8	5	8	6	5	4	5	9	12	123	7.69	3
PhenoGraph	17	18	18	17	7	4	4	13	7	13	9	1	1	3	3	4	139	8.69	7
Rclusterpp	4	7	6	13	17	18	17	16	8	16	15	7	8	7	7	9	175	10.94	12
SamSPECTRAL	13	9	17	21	16	16	14	18	13	15	15	18	18	20	19	18	260	16.25	20
SPADE	8	8	13	5	12	15	9	9	15	14	13	15	17	15	16	15	199	12.44	15
X-shift	18	17	13	16	14	14	16	3	16	7	3	10	3	1	6	10	167	10.44	10
Supp Table 5D: Ranking based on layer 2 meausred by F-measure method
Tool	Human_PBMC_fresh-_2	Human_PBMC_fresh+_2	Human_PBMC_frozen-_2	Human_PBMC_frozen+_2	Rhesus_PBMC_pooled_2	Human_Villi_1042_2	Human_Villi_1130_2	Human_Villi_pooled_2	Rhesus_Villi_430_2	Rhesus_Villi_437_2	Rhesus_Villi_pooled_2	Human_bone_S1_2	Human_bone_S2.1_2	Human_bone_S2.2_2	Mouse_bone_S1_2	Mouse_bone_pooled_2	ranksum	mean_rank	overall_rank
ACCENSE	15	8	15	19	17	8	11	5	18	18	11	15	17	16	13	11	217	13.56	14
CCAST	3	2	3	1	6	5	8	5	13	15	15	1	7	9	7	7	107	6.69	4
ClusterX	20	20	20	20	18	19	19	21	21	20	21	4	5	11	19	19	277	17.31	20
Cytometree	11	12	1	4	1	4	1	1	1	1	1	14	21	19	1	21	114	7.13	5
densityCUT	10	9	10	7	19	21	21	16	19	20	19	21	1	3	4	20	220	13.75	16
DensVM	9	6	8	16	13	9	7	10	7	11	15	10	4	6	10	6	147	9.19	10
DEPECHE	14	17	17	14	14	12	10	13	10	10	12	17	11	10	14	13	208	13	12
FLOCK	13	14	6	11	5	9	4	9	13	7	8	7	13	7	5	5	136	8.5	7
flowClust	19	7	18	15	2	2	5	7	3	6	2	6	3	4	11	8	118	7.38	6
FlowGrid	16	14	16	18	21	14	14	18	16	7	7	18	16	13	17	18	243	15.19	19
flowMeans	18	13	12	12	10	13	16	12	12	13	6	13	18	20	16	15	219	13.69	15
flowPeaks	8	16	10	9	20	19	20	14	20	5	19	11	15	18	20	12	236	14.75	18
FlowSOM	5	4	6	10	4	1	3	5	2	2	4	12	10	14	6	3	91	5.69	2
immunoClust	21	21	21	21	11	11	11	10	4	9	9	19	14	15	15	14	226	14.13	17
k-means	1	1	5	5	7	16	15	17	8	11	10	5	12	12	12	9	146	9.13	9
PAC-MAN	4	11	4	3	3	7	6	3	5	3	3	8	9	1	3	2	75	4.69	1
PhenoGraph	7	9	9	6	9	3	2	8	11	15	5	1	2	5	2	1	95	5.94	3
Rclusterpp	2	3	2	2	12	17	17	19	9	13	17	3	8	8	8	4	144	9	8
SamSPECTRAL	17	18	19	17	16	18	18	20	17	19	18	15	20	21	21	17	291	18.19	21
SPADE	6	5	14	8	8	15	13	15	6	17	14	20	19	17	18	16	211	13.19	13
X-shift	12	18	13	13	15	6	9	2	15	4	13	9	6	2	9	10	156	9.75	11
Supp Table 5E: Ranking based on rare populations meausred by F-measure method
Tool	Fresh- FoxP3	Fresh+ FoxP3	Frozen- FoxP3	Frozen+ FoxP3	Fresh- ILCs	Fresh+ ILCs	Frozen- ILCs	Frozen+ ILCs	Fresh- Tregs	Fresh+ Tregs	Frozen- Tregs	Frozen+ Tregs	ranksum	mean_rank	overall_rank
ACCENSE	8	13	12	12	14	16	14	14	11	13	13	10	150	12.5	13
CCAST	1	7	6	4	1	4	3	3	2	7	7	1	46	3.83	1
ClusterX	4	4	4	1	8	7	5	6	3	3	4	2	51	4.25	2.5
Cytometree	14	18	19	19	19	20	19	12	15	19	18	19	211	17.58	19
densityCUT	20	22	22	3	21	18	11	10	20	22	22	6	197	16.42	16.5
DensVM	8	11	9	10	4	9	8	13	8	10	12	12	114	9.5	11
DEPECHE	2	2	1	1	3	11	13	5	3	4	4	3	52	4.33	4
FLOCK	7	1	3	13	12	8	5	8	6	1	4	12	80	6.67	7
flowClust	5	4	7	7	11	6	12	9	5	2	4	5	77	6.42	6
FlowGrid	5	8	8	9	2	5	1	1	7	10	8	10	74	6.17	5
flowMeans	10	12	10	8	10	2	2	11	9	12	11	8	105	8.75	10
flowPeaks	13	4	4	5	9	10	10	7	13	4	4	3	86	7.17	8
FlowSOM	12	9	11	11	5	1	4	2	12	9	9	9	94	7.83	9
immunoClust	21	21	21	20	20	21	22	20	21	20	21	20	248	20.67	21
k-means	16	17	17	16	17	17	18	19	16	17	17	18	205	17.08	18
PAC-MAN	2	6	1	6	7	3	7	4	1	6	1	7	51	4.25	2.5
PhenoGraph	11	10	13	14	6	12	9	15	10	8	10	14	132	11	12
Rclusterpp	17	16	16	18	15	14	17	17	18	16	16	17	197	16.42	16.5
SamSPECTRAL	15	14	14	15	13	13	15	16	14	14	14	15	172	14.33	14
SPADE	17	15	15	17	15	14	16	18	18	15	15	16	191	15.92	15
SWIFT	19	19	20	22	18	19	21	22	18	18	20	22	238	19.83	20
X-shift	22	20	18	21	22	22	20	21	22	21	19	21	249	20.75	22

### Sheet: S6
Supplementary Table 6: Rank and rank-sum for the supervised auto-gating methods.
Supp Table 6A: Ranking based on layer 1 meausred by ARI method
Tool	Human_PBMC_fresh-_1	Human_PBMC_fresh+_1	Human_PBMC_frozen-_1	Human_PBMC_frozen+_1	Rhesus_PBMC_pooled_1	Human_Villi_1042_1	Human_Villi_1130_1	Human_Villi_pooled_1	Rhesus_Villi_430_1	Rhesus_Villi_437_1	Rhesus_Villi_pooled_1	ranksum1	mean_rank	overall_rank
ACDC	3	3	3	3	3	3	3	3	3	3	3	33	8.25	3
CyTOF Linear Classifier	2	2	2	2	1	2	2	2	2	2	2	21	5.25	2
DeepCyTOF	1	1	1	1	2	1	1	1	1	1	1	12	3	1
MP(Mondrian)	4	4	4	4	4	4	4	4	4	4	4	44	11	4
Supp Table 6B: Ranking based on layer 2 meausred by ARI method
Tool	Human_PBMC_fresh-_2	Human_PBMC_fresh+_2	Human_PBMC_frozen-_2	Human_PBMC_frozen+_2	Rhesus_PBMC_pooled_2	Human_Villi_1042_2	Human_Villi_1130_2	Human_Villi_pooled_2	Rhesus_Villi_430_2	Rhesus_Villi_437_2	Rhesus_Villi_pooled_2	ranksum2	mean_rank	overall_rank
ACDC	3	3	3	3	2	3	4	3	3	3	3	33	8.25	3
CyTOF Linear Classifier	2	2	2	2	1	1	2	2	2	2	2	20	5	2
DeepCyTOF	1	1	1	1	3	2	1	1	1	1	1	14	3.5	1
MP(Mondrian)	4	4	4	4	4	4	3	4	4	4	4	43	10.75	4
Supp Table 6C: Ranking based on layer 1 meausred by F-measure method
Tool	Human_PBMC_fresh-_1	Human_PBMC_fresh+_1	Human_PBMC_frozen-_1	Human_PBMC_frozen+_1	Rhesus_PBMC_pooled_1	Human_Villi_1042_1	Human_Villi_1130_1	Human_Villi_pooled_1	Rhesus_Villi_430_1	Rhesus_Villi_437_1	Rhesus_Villi_pooled_1	ranksum1	mean_rank	overall_rank
ACDC	3	3	2	3	2	3	3	3	3	3	3	31	7.75	3
CyTOF Linear Classifier	2	2	3	2	1	1	1	1	1	2	1	17	4.25	1
DeepCyTOF	1	1	1	1	3	2	2	2	2	1	2	18	4.5	2
MP(Mondrian)	4	4	4	4	4	4	4	4	4	4	4	44	11	4
Supp Table 6D: Ranking based on layer 2 meausred by F-measure method
Tool	Human_PBMC_fresh-_2	Human_PBMC_fresh+_2	Human_PBMC_frozen-_2	Human_PBMC_frozen+_2	Rhesus_PBMC_pooled_2	Human_Villi_1042_2	Human_Villi_1130_2	Human_Villi_pooled_2	Rhesus_Villi_430_2	Rhesus_Villi_437_2	Rhesus_Villi_pooled_2	ranksum2	mean_rank	overall_rank
ACDC	3	3	3	3	2	3	3	3	2	3	3	31	7.75	3
CyTOF Linear Classifier	2	1	2	2	1	1	1	1	1	1	1	14	3.5	1
DeepCyTOF	1	2	1	1	4	2	2	2	3	2	2	22	5.5	2
MP(Mondrian)	4	4	4	4	3	4	4	4	4	4	4	43	10.75	4
